# Variance of allele balance calculated from low coverage sequencing data infers departure from a diploid state

**DOI:** 10.1101/2021.09.14.460322

**Authors:** Kyle Fletcher, Rongkui Han, Diederik Smilde, Richard Michelmore

## Abstract

**Motivation:** Polyploidy and heterokaryosis are common and consequential genetic phenomena that increase the number of haplotypes in an organism and complicate whole-genome sequence analysis. Allele balance has been used to infer polyploidy and heterokaryosis in diverse organisms using read sets sequenced to greater than 50x whole-genome coverage. However, Sequencing to adequate depth is costly if applied to multiple individuals or large genomes.

**Results:** We developed VCFvariance.pl to utilize the variance of allele balance to infer polyploidy and/or heterokaryosis at low sequence coverage. This analysis requires as little as 10x whole-genome coverage and reduces the allele balance profile down to a single value, which can be used to determine if an individual has two or more haplotypes. This approach was validated on simulated, synthetic, and authentic read sets from an oomycete, fungus, and plant. The approach was deployed to ascertain the genome status of multiple isolates of *Bremia lactucae* and *Phytophthora infestans*.

**Availability and implementation:** VCFvariance.pl is a Perl script available at https://github.com/kfletcher88/VCFvariance.
