## Supplementary Tables 1 to 7 for "Variance of allele balance calculated from low coverage sequencing data infers departure from a diploid state"

### Sheet: Supplementary Table 1
Supplementary Table 1. Number of mutations introduced into each synthetic haplotype. Lower numbers are a subset of the larger preceding number.
	2n	3n	4n	5n	6n	7n	8n
Hap2	100000	100000	100000	100000	100000	100000	100000
Hap3		50000	66000	75000	80000	83000	85000
Hap4			33000	50000	60000	66000	71000
Hap5				25000	40000	50000	57000
Hap6					20000	34000	43000
Hap7						17000	29000
Hap8							15000

### Sheet: Supplementary Table 2
Supplementary Table 2. SRA information and values calculated for downsampled data of Bremia lactucae isolates used to validate the variance of allele balance approach.
SRA	Isolate	Depth	Karyon	SNPs	Percent	Variance
SRR5582344	1485	10	Homokaryon	271187	95.7	0.0159524
SRR5582344	1485	20	Homokaryon	359770	98.4	0.013799
SRR5582344	1485	30	Homokaryon	381914	98.4	0.0111754
SRR5582344	1485	40	Homokaryon	390703	98.1	0.0095038
SRR5582344	1485	50	Homokaryon	395048	97.7	0.00841606
SRR5582339	1486	10	Homokaryon	222693	94.6	0.0158103
SRR5582339	1486	20	Homokaryon	297075	96.5	0.0138502
SRR5582339	1486	30	Homokaryon	315908	95.9	0.011496
SRR5582339	1486	40	Homokaryon	320275	94.9	0.00953344
SRR5582339	1486	50	Homokaryon	324750	94.1	0.00858434
SRR5582339	1486	60	Homokaryon	327218	93.2	0.00794169
SRR5582339	1486	70	Homokaryon	327313	92.2	0.00737119
SRR5582325	622b	10	Heterokaryon	196299	87.3	0.0214648
SRR5582325	622b	20	Heterokaryon	278625	89.9	0.0278502
SRR5582325	622b	30	Heterokaryon	307304	89.2	0.0296788
SRR5582325	622b	40	Heterokaryon	321440	88.5	0.0307226
SRR5582325	622b	50	Heterokaryon	329817	88.1	0.0314046
SRR5582325	622b	60	Heterokaryon	333975	87.5	0.0316903
SRR5582325	622b	70	Heterokaryon	337673	87.3	0.0320772
SRR5582325	622b	80	Heterokaryon	340908	87.2	0.032327
SRR5605618	P24	10	Heterokaryon	186467	87.1	0.0202561
SRR5605618	P24	20	Heterokaryon	271065	90.7	0.0269679
SRR5605618	P24	30	Heterokaryon	306441	91.1	0.0293313
SRR5605618	P24	40	Heterokaryon	325505	90.9	0.0307114
SRR5605618	P24	50	Heterokaryon	336322	90.4	0.0314193
SRR5605618	P24	60	Heterokaryon	343755	90.1	0.0318464
SRR5605618	P24	70	Heterokaryon	349434	89.9	0.0322831
SRR5605618	P24	80	Heterokaryon	353780	89.9	0.0326165
SRR5605618	P24	90	Heterokaryon	355337	90	0.0329191
SRR5605618	P24	100	Heterokaryon	360628	90.1	0.0331985
SRR5605616	SF5	10	Homokaryon	173186	95	0.0159128
SRR5605616	SF5	20	Homokaryon	245954	98.9	0.0153692
SRR5605616	SF5	30	Homokaryon	268072	99.4	0.0133652
SRR5605616	SF5	40	Homokaryon	277613	99.4	0.0118512
SRR5605616	SF5	50	Homokaryon	283130	99.3	0.0108111
SRR5605616	SF5	60	Homokaryon	286724	99.1	0.0101084
SRR5605616	SF5	70	Homokaryon	289313	99	0.00958895
SRR5605616	SF5	80	Homokaryon	291295	99	0.00921429
SRR5605616	SF5	90	Homokaryon	291117	98.9	0.00893568
SRR5605616	SF5	100	Homokaryon	293933	98.9	0.00872
SRR5582327	1017	10	Heterokaryon	281169	87.9	0.0220267
SRR5582327	1017	20	Heterokaryon	413529	90.8	0.0287882
SRR5582327	1017	30	Heterokaryon	458665	89.5	0.0302116
SRR5582327	1017	40	Heterokaryon	477260	88	0.03062
SRR5582327	1017	50	Heterokaryon	484641	86.6	0.0306521
SRR5582327	1017	60	Heterokaryon	487193	85.1	0.0304294
SRR5582327	1017	70	Heterokaryon	488259	83.8	0.03019
SRR5582327	1017	80	Heterokaryon	488415	82.7	0.0299928
SRR5582335	1181	10	Heterokaryon	299180	88.2	0.0212558
SRR5582335	1181	20	Heterokaryon	437310	90.4	0.027142
SRR5582335	1181	30	Heterokaryon	485878	88.8	0.0284763
SRR5582335	1181	40	Heterokaryon	505992	87	0.0290262
SRR5582335	1181	50	Heterokaryon	515585	85.5	0.0292169
SRR5582335	1181	60	Heterokaryon	520256	84.1	0.0291901
SRR5582335	1181	70	Heterokaryon	523190	83.1	0.0291746
SRR5582335	1181	80	Heterokaryon	525718	82.4	0.0292516
SRR5582335	1181	90	Heterokaryon	526579	81.9	0.0293181
SRR5582335	1181	100	Heterokaryon	528380	81.3	0.0292837
SRR5582334	1365	10	Homokaryon	190863	94.7	0.0163962
SRR5582334	1365	20	Homokaryon	254999	97.2	0.0147356
SRR5582334	1365	30	Homokaryon	270330	96.9	0.0120868
SRR5582334	1365	40	Homokaryon	277009	96.4	0.0104103
SRR5582334	1365	50	Homokaryon	280392	95.7	0.00937051
SRR5582334	1365	60	Homokaryon	282668	95.1	0.0086539
SRR5582342, SRR5582343	1412	10	Homokaryon	205858	95.5	0.0170332
SRR5582342, SRR5582343	1412	20	Homokaryon	267109	97.9	0.0144909
SRR5582342, SRR5582343	1412	30	Homokaryon	282236	97.9	0.0116843
SRR5582342, SRR5582343	1412	40	Homokaryon	290164	97.6	0.0101202
SRR5582342, SRR5582343	1412	50	Homokaryon	294639	97.1	0.00910907
SRR5582345	1428	10	Heterokaryon	278010	87.4	0.0231348
SRR5582345	1428	20	Heterokaryon	395008	89.2	0.0286787
SRR5582345	1428	30	Heterokaryon	437761	87.7	0.0302263
SRR5582345	1428	40	Heterokaryon	457723	86.4	0.0308519
SRR5582345	1428	50	Heterokaryon	467580	85.3	0.0310816
SRR5582345	1428	60	Heterokaryon	473204	84.5	0.0311739
SRR5582332	1474fil	10	Heterokaryon	295500	89.5	0.0213409
SRR5582332	1474fil	20	Heterokaryon	433234	92.4	0.027386
SRR5582332	1474fil	30	Heterokaryon	483035	91.3	0.0288965
SRR5582332	1474fil	40	Heterokaryon	505636	89.9	0.0294896
SRR5582333	1474	10	Heterokaryon	278154	86.8	0.0218693
SRR5582333	1474	20	Heterokaryon	407668	89	0.0283844
SRR5582333	1474	30	Heterokaryon	452251	87.7	0.0300158
SRR5582333	1474	40	Heterokaryon	471459	86.2	0.0305563
SRR5582333	1474	50	Heterokaryon	480801	85	0.0307074
SRR5582333	1474	60	Heterokaryon	484700	83.9	0.0306404
SRR5582333	1474	70	Heterokaryon	487701	83.1	0.0306113
SRR5582333	1474	80	Heterokaryon	489584	82.6	0.0305914
SRR5582338	1549	10	Homokaryon	201700	94.5	0.015681
SRR5582338	1549	20	Homokaryon	267462	96.2	0.0137691
SRR5582338	1549	30	Homokaryon	283304	95.4	0.0112589
SRR5582338	1549	40	Homokaryon	289548	94.4	0.0097062
SRR5582338	1549	50	Homokaryon	292685	93.3	0.00866285
SRR5582338	1549	60	Homokaryon	294272	92.4	0.00788929
SRR5582338	1549	70	Homokaryon	295395	91.5	0.00743402
SRR5582338	1549	80	Homokaryon	296203	90.6	0.00707782
SRR5582338	1549	90	Homokaryon	295479	89.8	0.00670768
SRR5582341	1689	10	Heterokaryon	230707	87.5	0.0196975
SRR5582341	1689	20	Heterokaryon	317310	88.3	0.0222582
SRR5582341	1689	30	Heterokaryon	341462	86.8	0.0218147
SRR5582341	1689	40	Heterokaryon	350029	85.4	0.020901
SRR5582341	1689	50	Heterokaryon	353361	84.1	0.0201891
SRR5582340	1764	10	Homokaryon	218972	95.4	0.0160985
SRR5582340	1764	20	Homokaryon	290588	97.8	0.0140379
SRR5582340	1764	30	Homokaryon	308934	97.7	0.0115349
SRR5582340	1764	40	Homokaryon	317049	97.2	0.0098454
SRR5582340	1764	50	Homokaryon	317147	96.7	0.0085944
SRR5582337	1806	10	Heterokaryon	231035	88	0.0201583
SRR5582337	1806	20	Heterokaryon	318425	89.1	0.0235974
SRR5582337	1806	30	Heterokaryon	344571	87.7	0.023564
SRR5582337	1806	40	Heterokaryon	355157	86.4	0.0232288
SRR8692317	1825	10	Homokaryon	285406	96.1	0.0158912
SRR8692317	1825	20	Homokaryon	379526	98.9	0.0136663
SRR8692317	1825	30	Homokaryon	403968	99.1	0.0111051
SRR8692317	1825	40	Homokaryon	414772	99	0.00943089
SRR8692317	1825	50	Homokaryon	420694	98.9	0.0083694
SRR8692318	1834	10	Homokaryon	285363	94.9	0.0159306
SRR8692318	1834	20	Homokaryon	381447	96.9	0.0137967
SRR8692318	1834	30	Homokaryon	406792	96.4	0.0112643
SRR8692318	1834	40	Homokaryon	417037	95.8	0.00959459
SRR8692318	1834	50	Homokaryon	422470	95.2	0.0085044
SRR8692318	1834	60	Homokaryon	428881	94.7	0.00790727
SRR5582330	BL14	10	Heterokaryon	275660	88.9	0.0215923
SRR5582330	BL14	20	Heterokaryon	408245	92	0.0279538
SRR5582330	BL14	30	Heterokaryon	460112	91	0.0298172
SRR5582330	BL14	40	Heterokaryon	485999	89.9	0.0308612
SRR5582330	BL14	50	Heterokaryon	500010	88.9	0.0314771
SRR5582330	BL14	60	Heterokaryon	508923	88.1	0.031773
SRR8692315	BL15	10	Homokaryon	214649	95.3	0.0159807
SRR8692315	BL15	20	Homokaryon	279596	97.3	0.0135774
SRR8692315	BL15	30	Homokaryon	296351	96.8	0.0110479
SRR8692315	BL15	40	Homokaryon	304298	96	0.00935849
SRR8692321	BL19	10	Heterokaryon	298149	90.1	0.0210454
SRR8692321	BL19	20	Heterokaryon	451397	93.2	0.0270793
SRR8692321	BL19	30	Heterokaryon	512680	92	0.028723
SRR8692321	BL19	40	Heterokaryon	543651	90.7	0.0297351
SRR8692321	BL19	50	Heterokaryon	562081	89.7	0.0302863
SRR8692321	BL19	60	Heterokaryon	573872	88.9	0.030624
SRR5582331	BL1	10	Heterokaryon	235939	86.9	0.0217016
SRR5582331	BL1	20	Heterokaryon	333693	88.9	0.0277323
SRR5582331	BL1	30	Heterokaryon	367408	87.7	0.0290659
SRR5582331	BL1	40	Heterokaryon	381586	86.1	0.02943
SRR5582331	BL1	50	Heterokaryon	387713	84.5	0.0294105
SRR5582331	BL1	60	Heterokaryon	390262	83	0.0292619
SRR5582331	BL1	70	Heterokaryon	391791	81.7	0.029086
SRR8692319, SRR8692322	BL20	10	Heterokaryon	251917	91.5	0.0225924
SRR8692319, SRR8692322	BL20	20	Heterokaryon	324759	93.7	0.0263263
SRR8692319, SRR8692322	BL20	30	Heterokaryon	346396	92.9	0.0274249
SRR8692319, SRR8692322	BL20	40	Heterokaryon	357695	92.5	0.0279711
SRR5582328	BL31	10	Heterokaryon	248386	88.2	0.0214882
SRR5582328	BL31	20	Heterokaryon	340538	90.3	0.0265492
SRR5582328	BL31	30	Heterokaryon	369296	89.1	0.0274146
SRR5582328	BL31	40	Heterokaryon	380213	87.8	0.027569
SRR8692316	BL33	10	Homokaryon	228538	95	0.0159237
SRR8692316	BL33	20	Homokaryon	309872	97.9	0.0143125
SRR8692316	BL33	30	Homokaryon	331033	97.8	0.0118324
SRR8692316	BL33	40	Homokaryon	340606	97.5	0.0102367
SRR8692316	BL33	50	Homokaryon	345689	97.1	0.00912654
SRR8692316	BL33	60	Homokaryon	348963	96.7	0.0083686
SRR8692320	BL34	10	Heterokaryon	253674	88.6	0.0211784
SRR8692320	BL34	20	Heterokaryon	369789	91.5	0.0274701
SRR8692320	BL34	30	Heterokaryon	415124	91	0.0295562
SRR8692320	BL34	40	Heterokaryon	438777	90.4	0.030691
SRR8692320	BL34	50	Heterokaryon	451463	89.7	0.0313057
SRR5582336	C83M40	10	Heterokaryon	286721	89.9	0.0212385
SRR5582336	C83M40	20	Heterokaryon	427155	92.5	0.0268198
SRR5582336	C83M40	30	Heterokaryon	478948	90.9	0.0281395
SRR5582336	C83M40	40	Heterokaryon	503788	89.4	0.028763
SRR5582322	C83M42	10	Heterokaryon	290187	88.6	0.0214859
SRR5582322	C83M42	20	Heterokaryon	434358	90.6	0.0273663
SRR5582322	C83M42	30	Heterokaryon	487397	88.6	0.0287232
SRR5582322	C83M42	40	Heterokaryon	511453	86.8	0.0295368
SRR5582322	C83M42	50	Heterokaryon	525051	85.5	0.0299613
SRR5582322	C83M42	60	Heterokaryon	533152	84.5	0.030216
SRR5582322	C83M42	70	Heterokaryon	539001	83.9	0.030426
SRR5582323	C90D33	10	Heterokaryon	215871	85.9	0.0214809
SRR5582323	C90D33	20	Heterokaryon	305086	87.7	0.0272611
SRR5582323	C90D33	30	Heterokaryon	333635	86.3	0.0284042
SRR5582323	C90D33	40	Heterokaryon	346008	84.9	0.0286793
SRR5582323	C90D33	50	Heterokaryon	350653	83.6	0.0285488
SRR5582324	C90D55	10	Homokaryon	190314	95.3	0.016156
SRR5582324	C90D55	20	Homokaryon	253780	97.7	0.014167
SRR5582324	C90D55	30	Homokaryon	270320	97.6	0.0118144
SRR5582324	C90D55	40	Homokaryon	277033	97.2	0.0102041

### Sheet: Supplementary Table 3
Supplementary Table 3. SRA information and values calculated for Phytophthora infestans isolates used in this study.
SRA	Isolate	Coverage	SNPs	Percent passing allele balance	Variance	Ploidy	Lineage
ERR248815, ERR248816, ERR248817, ERR248818, ERR248819, ERR248820	06_3928A	33	154759	96	0.0241366	Polyploid	Europe
ERR299558	BL2009P4	23	248398	94.4	0.0254275	Polyploid	USA
ERR248813	DDR7602	16	142638	95.3	0.0225175	Polyploid	Europe
SRR9106150	FL2009P4	15	184639	93.7	0.0231647	Polyploid	USA
SRR9106148	FP-GCC	29	168742	94.8	0.0262211	Polyploid	USA
ERR299557	IN2009T1	23	214129	96.7	0.0132834	Diploid	USA
SRR1817241, SRR1817242, SRR1817243, SRR1817244	kew122	24	135810	91.4	0.0253804	Polyploid	Europe
SRR1817245, SRR1817246, SRR1817247, SRR1817248	kew123	13	84402	89	0.0220818	Polyploid	Europe
SRR1817249, SRR1817250, SRR1817251, SRR1817252, SRR1817253	kew126	30	207198	94.2	0.0259054	Polyploid	Europe
SRR9106151	ND822Pi	20	256780	96.5	0.0253465	Polyploid	USA
ERR248806, ERR248807, ERR248808, ERR248809, ERR248810, ERR248811	NL07434	58	207059	98	0.0102398	Diploid	Europe
ERR267939	P10127	17	190345	97.3	0.0166005	Diploid	USA
SRR1817232	P13198	18	183217	95	0.0252537	Polyploid	S. America
SRR1817233	P13346	11	113086	88.7	0.0162694	Diploid	S. America
ERR248791, ERR248792, ERR248793, ERR248794	P13527	22	79465	95.1	0.0243189	Polyploid	S. America
ERR248795, ERR248796, ERR248797, ERR248798	P13626	34	106540	96.4	0.0258586	Polyploid	S. America
ERR248799, ERR248800, ERR248801, ERR248802, ERR248803, ERR248804, ERR248805	P17777	55	246305	98.9	0.0100162	Diploid	USA
SRR1817201	P3681	14	91606	93.7	0.0187091	Diploid	Mexico
SRR1817202	P3683	23	148682	98	0.0117992	Diploid	Mexico
SRR1817203	P3685	11	107861	95.7	0.0151327	Diploid	Mexico
SRR1817212	P6515	13	217130	94.1	0.0216744	Polyploid	S. America
SRR1817213	P6570	13	166128	94.2	0.022244	Polyploid	Europe
SRR1817205	P6634	11	119443	97.2	0.0145495	Diploid	Mexico
SRR1817235	P6636	13	118363	96.2	0.0156145	Diploid	Mexico
SRR1817207	P7036	14	137837	96.5	0.0160695	Diploid	Mexico
SRR1817208	P8140	14	110900	97	0.0156474	Diploid	Mexico
SRR1817209	P8141	22	181480	91.6	0.0251257	Polyploid	Mexico
SRR1817210	P8143	15	123401	94.3	0.0162949	Diploid	Mexico
SRR1817211	P8144	19	148940	98	0.0130361	Diploid	Mexico
SRR1817200	P8844	15	224268	94.8	0.0226599	Polyploid	S. America
SRR1817215, SRR1817216, SRR2660638, SRR2660639	PCO038	14	151632	94.8	0.0240067	Polyploid	S. America
SRR1817225, SRR1817226	PIC97207	18	82142	96.2	0.0139684	Diploid	Mexico
SRR9106153	PIC97335	15	151100	94.9	0.0182301	Diploid	Mexico
SRR1817227, SRR1817228	PIC97605	13	87330	97.3	0.0144978	Diploid	Mexico
SRR1817229, SRR1817230	PIC97630	10	74145	95.6	0.0148942	Diploid	Mexico
SRR9106155	PIC97750	20	205365	98.4	0.0133973	Diploid	Mexico
SRR9106154	PIC97785	16	145357	94.8	0.0180357	Diploid	Mexico
ERR299556	RS2009P1	28	228564	95.8	0.0223312	Polyploid	USA
SRR9106147	US-0400009	19	140912	93	0.0252826	Polyploid	USA
SRR9106149	US-100006	21	217530	98.4	0.0132354	Diploid	USA

### Sheet: Supplementary Table 4
Supplementary Table 4. SRA information and values calculated for downsampled Saccharomyces cerevisiae isolates used in this study.
SRA	Isolate	Coverage	SNPs	Percent	Variance	Ploidy
SRR3265358_10x.vcf	YJM263	10	26724	86.7	0.0210623	4n
SRR3265358_20x.vcf	YJM263	20	41004	89.6	0.0279931	4n
SRR3265358_30x.vcf	YJM263	30	47646	89.4	0.0304939	4n
SRR3265358_40x.vcf	YJM263	40	51149	88.6	0.0319162	4n
SRR3265358_50x.vcf	YJM263	50	53120	87.7	0.0329514	4n
SRR3265363_10x.vcf	92-123	10	25628	93.8	0.0161499	2n
SRR3265363_20x.vcf	92-123	20	35792	97.2	0.0141408	2n
SRR3265363_30x.vcf	92-123	30	38358	97	0.0109555	2n
SRR3265363_40x.vcf	92-123	40	39124	96.3	0.00856528	2n
SRR3265363_50x.vcf	92-123	50	39455	95.6	0.00701917	2n
SRR3265371_10x.vcf	YJM1138	10	15506	86.4	0.0207199	3n
SRR3265371_20x.vcf	YJM1138	20	23797	89.7	0.0279834	3n
SRR3265371_30x.vcf	YJM1138	30	27222	89.7	0.029802	3n
SRR3265371_40x.vcf	YJM1138	40	28788	89	0.0304658	3n
SRR3265371_50x.vcf	YJM1138	50	29516	88.4	0.030588	3n
SRR3265373_10x.vcf	YJM1140	10	16474	87.7	0.0211045	3n
SRR3265373_20x.vcf	YJM1140	20	25223	92.4	0.0277268	3n
SRR3265373_30x.vcf	YJM1140	30	28952	93.2	0.0297947	3n
SRR3265373_40x.vcf	YJM1140	40	30763	93.7	0.0305103	3n
SRR3265373_50x.vcf	YJM1140	50	31670	93.7	0.0306414	3n
SRR3265377_10x.vcf	YJM1144	10	13969	86.8	0.0205214	3n
SRR3265377_20x.vcf	YJM1144	20	21274	91.5	0.0281411	3n
SRR3265377_30x.vcf	YJM1144	30	23780	91.8	0.0300262	3n
SRR3265378_10x.vcf	YJM1145	10	12322	87.2	0.020067	3n
SRR3265378_20x.vcf	YJM1145	20	19082	92.1	0.0276358	3n
SRR3265378_30x.vcf	YJM1145	30	21421	92.9	0.02949	3n
SRR3265379_10x.vcf	YJM1146	10	22577	79.3	0.0208838	4n
SRR3265379_20x.vcf	YJM1146	20	35856	81.2	0.0314777	4n
SRR3265379_30x.vcf	YJM1146	30	40386	80.5	0.0346726	4n
SRR3265379_40x.vcf	YJM1146	40	42042	80	0.0360294	4n
SRR3265379_50x.vcf	YJM1146	50	43313	78.9	0.0370321	4n
SRR3265388_10x.vcf	CBS2910	10	1591	80.4	0.0169477	2n
SRR3265388_20x.vcf	CBS2910	20	2132	73.6	0.0163853	2n
SRR3265388_30x.vcf	CBS2910	30	2304	67.5	0.0133807	2n
SRR3265388_40x.vcf	CBS2910	40	2374	62	0.0117783	2n
SRR3265388_50x.vcf	CBS2910	50	2377	57.1	0.010746	2n
SRR3265389_10x.vcf	CBS2919	10	19621	87.9	0.0207565	3n
SRR3265389_20x.vcf	CBS2919	20	29926	92.7	0.0278599	3n
SRR3265389_30x.vcf	CBS2919	30	34398	94.1	0.03002	3n
SRR3265389_40x.vcf	CBS2919	40	36421	94.4	0.0307622	3n
SRR3265389_50x.vcf	CBS2919	50	37472	94.7	0.0308588	3n
SRR3265396_10x.vcf	CBS7837	10	14502	93.1	0.0165946	2n
SRR3265396_20x.vcf	CBS7837	20	20665	97.2	0.0151664	2n
SRR3265396_30x.vcf	CBS7837	30	22378	97.4	0.0122687	2n
SRR3265396_40x.vcf	CBS7837	40	22969	97	0.00996536	2n
SRR3265396_50x.vcf	CBS7837	50	23203	96.3	0.00843346	2n
SRR3265401_10x.vcf	CBS9564	10	26659	86.4	0.02098	4n
SRR3265401_20x.vcf	CBS9564	20	40623	89.4	0.0285462	4n
SRR3265401_30x.vcf	CBS9564	30	46630	89.3	0.030957	4n
SRR3265401_40x.vcf	CBS9564	40	49458	88.6	0.0324154	4n
SRR3265401_50x.vcf	CBS9564	50	51076	87.8	0.0332577	4n
SRR3265408_10x.vcf	GSY1034	10	1148	83.7	0.0185486	2n
SRR3265408_20x.vcf	GSY1034	20	1652	78.7	0.0173783	2n
SRR3265408_30x.vcf	GSY1034	30	1778	72.8	0.0152292	2n
SRR3265408_40x.vcf	GSY1034	40	1858	67.3	0.0130285	2n
SRR3265408_50x.vcf	GSY1034	50	1902	62.6	0.0118556	2n
SRR3265420_10x.vcf	YJM676	10	19003	91.8	0.0170783	2n
SRR3265420_20x.vcf	YJM676	20	27668	96	0.0177625	2n
SRR3265420_30x.vcf	YJM676	30	30517	96.4	0.0163501	2n
SRR3265420_40x.vcf	YJM676	40	31568	96	0.0148395	2n
SRR3265420_50x.vcf	YJM676	50	31968	95.2	0.0137458	2n
SRR3265422_10x.vcf	YJM678	10	18793	93.6	0.0167747	2n
SRR3265422_20x.vcf	YJM678	20	26963	97.4	0.0150914	2n
SRR3265422_30x.vcf	YJM678	30	29313	97.6	0.0118964	2n
SRR3265422_40x.vcf	YJM678	40	29992	97.1	0.0094898	2n
SRR3265422_50x.vcf	YJM678	50	30288	96.7	0.00783526	2n
SRR3265440_10x.vcf	YJM954	10	2650	85	0.0195246	3n
SRR3265440_20x.vcf	YJM954	20	4011	86.6	0.0240644	3n
SRR3265440_30x.vcf	YJM954	30	4560	85.5	0.0253146	3n
SRR3265440_40x.vcf	YJM954	40	4797	83.8	0.0247632	3n
SRR3265440_50x.vcf	YJM954	50	4928	81.7	0.0242127	3n
SRR3265446_10x.vcf	YJM960	10	25342	87	0.0204124	4n
SRR3265446_20x.vcf	YJM960	20	39151	90.3	0.0266953	4n
SRR3265446_30x.vcf	YJM960	30	45015	90.5	0.0289637	4n
SRR3265446_40x.vcf	YJM960	40	48128	89.5	0.0300741	4n
SRR3265446_50x.vcf	YJM960	50	49554	88.8	0.030225	4n
SRR3265454_10x.vcf	YJM967	10	3089	89.1	0.0168303	2n
SRR3265454_20x.vcf	YJM967	20	4391	90.8	0.0158319	2n
SRR3265454_30x.vcf	YJM967	30	4744	88.2	0.0125261	2n
SRR3265454_40x.vcf	YJM967	40	4877	85.6	0.0103705	2n
SRR3265454_50x.vcf	YJM967	50	4969	83.1	0.00903541	2n
SRR3265468_10x.vcf	YJM1103	10	27327	87	0.0219044	4n
SRR3265468_20x.vcf	YJM1103	20	40458	90.1	0.0284166	4n
SRR3265468_30x.vcf	YJM1103	30	46789	90	0.0308936	4n
SRR3265468_40x.vcf	YJM1103	40	49854	89.6	0.0323802	4n
SRR3265468_50x.vcf	YJM1103	50	51758	89	0.033393	4n
SRR3265469_10x.vcf	B68549	10	20189	93.3	0.016972	2n
SRR3265469_20x.vcf	B68549	20	28307	97.4	0.0155255	2n
SRR3265469_30x.vcf	B68549	30	30547	97.6	0.0120623	2n
SRR3265469_40x.vcf	B68549	40	31354	97.3	0.00958335	2n
SRR3265469_50x.vcf	B68549	50	31796	96.7	0.00798566	2n
SRR3265474_10x.vcf	YJM1108	10	8986	89.7	0.0164995	2n
SRR3265474_20x.vcf	YJM1108	20	12557	90.6	0.0147804	2n
SRR3265474_30x.vcf	YJM1108	30	13533	87.3	0.0113233	2n
SRR3265474_40x.vcf	YJM1108	40	13890	84.1	0.00903392	2n
SRR3265474_50x.vcf	YJM1108	50	14052	80.7	0.00746341	2n

### Sheet: Supplementary Table 5
Supplementary Table 5. SRA information and values calculated for Arabidopsis arenosa individuals used in this study.
SRA	Label	Coverage	SNPs	Percent	Variance	Reported ploidy
SRR7637315	CHO_001_c	14	974277	91.7	0.0238958	4n
SRR7637317	BEL_001_j	10	551937	95	0.0161717	2n
SRR7637320	BEL_001_m	12	584073	96.3	0.0168474	2n
SRR7637323	VID_001_n	12	604798	96.2	0.0154172	2n
SRR7637338	KZL_009_1	35	557394	95.1	0.0140195	2n
SRR7637341	LAC_001_i	15	1042046	91.5	0.0259149	4n
SRR7637360	BRD_001_d	12	915332	91.8	0.0219389	4n
SRR7637367	VEL_001_o	16	631293	97.3	0.0151741	2n
SRR7637394	TBG_001_1	31	1280590	93.8	0.0287998	4n
SRR7637411	PRE_001_f	19	792609	97.6	0.0143351	2n
SRR7637413	PRE_001_l	28	868288	97.7	0.012346	2n
SRR7637417	PRE_001_p	22	796799	96.4	0.0134383	2n
SRR7637421	BRD_001_m	13	1056312	90.9	0.0234901	4n
SRR7637432	SWA_003_1	16	1107247	92.8	0.0253173	4n
SRR7637433	SWA_002_1	30	1330427	93.5	0.0281349	4n
SRR7637443	RFT_008_1	10	826691	89.8	0.0198336	4n
SRR7637461	BGS_022_1	29	1381882	93.9	0.0274564	4n
SRR7637466	BGS_004_1	29	1371046	93.9	0.0273767	4n
SRR7637468	BGS_009_1	12	944617	92.4	0.0221364	4n
SRR7637486	BEL_001_o	13	652682	93.9	0.0153754	2n
SRR7637501	TKO_001_h	11	553590	90.8	0.0226406	4n
SRR7637503	GUL_005_1	17	1148734	93.4	0.0255477	4n
SRR7637522	HAR_005_1	11	899529	91.4	0.0214119	4n
SRR7637558	GOR_001_c	13	684006	96.7	0.0159385	2n

### Sheet: Supplementart Table 6
Supplementary Table 6. Summary results for 1,000 tests simulating different ploidies and different levels of coverage.
	2n	3n	4n	5n	6n	7n	8n
10x	0.022 (±8.46x10-5)	0.036 (±1.46x10-4)	0.038 (±8.01x10-4)	0.039 (±8.51x10-4)	0.039 (±8.60x10‑4)	0.040 (±8.48x10-4)	0.040 (±8.82x10-4)
20x	0.012 (±5.05x10-5)	0.033 (±1.47x10-4)	0.036 (±1.14x10-3)	0.036 (±1.17x10-3)	0.035 (±1.09x10-3)	0.035 (±9.75x10-4)	00024 (±1.06x10-4)
30x	0.0083 (±3.55x10-5)	0.033 (±1.50x10-4)	0.036 (±1.32x10-3)	0.035 (±1.28x10-3)	0.033 (±1.14x10-3)	0.034 (±1.09x10-3)	0.033 (±1.23x10-3)
40x	0.0063 (±2.64x10-5)	0.032 (±1.57x10-4)	0.037 (±1.45x10-3)	0.034 (±1.44x10-3)	0.032 (±1.19x10-3)	0.033 (±1.16x10-3)	0.032 (±1.33x10-3)
50x	0.005 (±2.25x10-5)	0.032(± 1.43x10-4)	0.037 (±1.51x10-3)	0.034 (±1.41x10-3)	0.031 (±1.14x10-3)	0.032 (±1.14x10-3)	0.032 (±1.13x10-3)
60x	0.0042 (±1.89x10-5)	0.032 (±1.40x10-4)	0.038 (±1.49x10-3)	0.034 (±1.50x10-3)	0.030 (±1.18x10-3)	0.031 (±1.20x10-3)	0.031 (±1.45x10-3)
70x	0.0036 (±1.60x10-5)	0.032 (±1.61x10-4)	0.038 (±1.53x10-3)	0.034 (±1.57x10-3)	0.030 (±1.19x10-3)	0.030 (±1.30x10-3)	0.031(±1.50x10-3)
80x	0.0031 (±1.39x10-5)	0.031 (±1.42x10-4)	0.039 (±1.63x10-3)	0.034 (±1.65x10-3)	0.029 (±1.16x10-3)	0.030 (±1.23x10‑3)	0.031 (±1.46x10-3)
90x	0.0027 (±1.23x10-5)	0.031 (±1.39x10-4)	0.039 (±1.58x10-3)	0.034 (±1.62x10-3)	0.028 (±1.18x10-3)	0.029 (±1.22x10-3)	0.031 (±1.52x10-3)
100x	0.0025 (±1.10x10-5)	0.031 (±1.53x10-4)	0.039 (±1.62x10-3)	0.034 (±1.59x10‑3)	0.028 (±1.12x10-3)	0.029 (±1.23x10-3)	0.031 (± 1.59x10-3)

### Sheet: Supplementary Table 7
Supplementary Table 5. Variance of allele balance values calculated for European race type isolates of Bremia lactucae in this study.
Isolate	Coverage	SNPs	Percentage	Variance	Karyon (Fletcher et al. 2019)	Karyon (This study; Figure 7)
BL-EU02	47	280797	94.7	0.00921542	Not Reported	Homokaryon
BL-EU03	19	203060	95.3	0.0166256	Not Reported	Homokaryon
BL-EU04	14	213550	90.7	0.0246481	Not Reported	Heterokaryon
BL-EU05	14	285900	86.5	0.0247788	Not Reported	Heterokaryon
BL-EU06	22	243876	93.9	0.0129074	Not Reported	Homokaryon
BL-EU18	10	177388	90.7	0.0162199	Not Reported	Homokaryon
BL-EU21	19	196863	93.6	0.0168184	Not Reported	Homokaryon
BL-EU25	43	316486	96	0.00948726	Not Reported	Homokaryon
BL-EU26	18	164831	92.1	0.0146736	Not Reported	Homokaryon
BL-EU27	34	200647	94.7	0.0109339	Not Reported	Homokaryon
BL-EU28	18	289351	97.9	0.0141665	Not Reported	Homokaryon
BL-EU30	30	450284	87.4	0.0262885	Not Reported	Heterokaryon
BL-EU16	56	303941	91.8	0.0113473	Not Reported	Homokaryon
BL-EU14	68	513799	87.8	0.0320373	Heterokaryon	Heterokaryon
BL-EU15	46	324185	95.9	0.0092451	Homokaryon	Homokaryon
BL-EU19	63	575815	88.8	0.0307275	Heterokaryon	Heterokaryon
BL-EU01	71	389862	81.6	0.0290751	Heterokaryon	Heterokaryon
BL-EU20	55	539213	90.5	0.0287961	Heterokaryon	Heterokaryon
BL-EU31	44	374084	87.2	0.0275571	Heterokaryon	Heterokaryon
BL-EU33	64	347516	96.5	0.00811059	Homokaryon	Homokaryon
BL-EU34	55	456981	89.5	0.0315186	Heterokaryon	Heterokaryon
